# Identifying phage proteins that activate the bacterial innate immune system

**DOI:** 10.1101/2025.07.02.662641

**Authors:** Toni A. Nagy, Gina W. Gersabeck, Amy N. Conte, Aaron T. Whiteley

## Abstract

Bacteria have evolved sophisticated antiphage systems that halt phage replication upon detecting specific phage triggers. Identifying phage triggers is crucial to our understanding of immune signaling, however, they are challenging to predict. Here we used an expansive plasmid library that expressed 400 phage protein-coding genes from 6 different phages to identify novel triggers of known and undiscovered antiphage systems. We transformed our library into 72 diverse strains of *E. coli*. Each strain natively harbors a different suite of antiphage systems whose activation typically inhibits growth. By tracking plasmids that were selectively depleted, we identified over 100 candidate phage trigger-*E. coli* pairs. Two phage trigger proteins were investigated in detail, revealing a novel antiphage system that detects multiple phage tail fiber proteins and identifying major capsid protein as the activating ligand of the antiphage system Avs8. These experiments provide a unique dataset for continued definition of the molecular details of the bacterial immune system.
