## Supplemental Table 4 for "Identifying phage proteins that activate the bacterial innate immune system"

### Sheet: (a) Poorly transformable
ECOR strains with low recovery after transformation with ORF library
<10 colonies recovered		<100 colonies recovered
ECOR02		ECOR10
ECOR05		ECOR31
ECOR08		ECOR42
ECOR11		ECOR56
ECOR20		ECOR57
ECOR35		ECOR67
ECOR36
ECOR46
ECOR50
ECOR58
ECOR62
ECOR63
ECOR64
ECOR66
ECOR69
ECOR70

### Sheet: (b) Low quality
ECOR strains with poor sequencing quality after transformation with ORF library
ECOR23
ECOR28
ECOR37
ECOR43
ECOR51
ECOR59
ECOR60
ECOR61
ECOR65
ECOR68
ECOR71
