## Supplemental Table 5 for "Identifying phage proteins that activate the bacterial innate immune system"

### Sheet: Transposon insertions
Strain	Mutant #	Well location	Found in MG1655?	Tn location ECOR03	TA site	Protein ID	Locus Tag
ECOR03	1	1A		PDO1-A	PDO1-A::TA069	RCR47252.1	APT04_14620
ECOR03	2	1B		PDO1-B	PDO1-B::TA904	RCR47253.1	APT04_14625
ECOR03	3	1C		PDO1-B	PDO1-B::TA904	RCR47253.1	APT04_14625
ECOR03	4	1D		PDO1-A	PDO1-A::TA069	RCR47252.1	APT04_14620
ECOR03	5	1E		PDO1-B	PDO1-B::TA689	RCR47253.1	APT04_14625
ECOR03	6	1F	Y	fucO	fucO::TA1136	RCR47583.1	APT04_13190
ECOR03	7	1G		PDO1-B	PDO1-B::TA695	RCR47253.1	APT04_14625
ECOR03	8	1H		PDO1-B	ND-poor sequencing	RCR47253.1	APT04_14625
ECOR03	9	2A		PDO1-A	PDO1-A::TA069	RCR47252.1	APT04_14620
ECOR03	10	2B		PDO1-B	PDO1-B::TA202	RCR47253.1	APT04_14625
ECOR03	11	2C		PDO1-A	PDO1-A	RCR47252.1	APT04_14620
ECOR03	12	2D	Y	gltS	gltS::TA96	RCR47781.1	APT04_12660
ECOR03	13	2E		PDO1-A	PDO1-A::TA005	RCR47252.1	APT04_14620
ECOR03	14	2F	Y	fucO	fucO::TA1136	RCR47583.1	APT04_13190
ECOR03	15	2G		PDO1-A	PDO1-A::TA069	RCR47252.1	APT04_14620
ECOR03	16	2H		unmapped
ECOR03	17	3A		PDO1-B	PDO1-B::TA689	RCR47253.1	APT04_14625
ECOR03	18	3B		PDO1-B	PDO1-B::TA695	RCR47253.1	APT04_14625
ECOR03	19	3C	Y	espL1	espL1::TA124	RCR44408.1	APT04_22825
ECOR03	20	3D		unmapped
ECOR03	21	3E		PDO1-A	PDO1-A::TA005	RCR47252.1	APT04_14620
ECOR03	22	3F		PDO1-B	PDO1-B::TA202	RCR47253.1	APT04_14625
ECOR03	23	3G		PDO1-B	PDO1-B::TA868	RCR47253.1	APT04_14625
ECOR03	24	3H		PDO1-B	PDO1-B::TA868	RCR47253.1	APT04_14625
ECOR03	25	4A		PDO1-A	PDO1-A::TA069	RCR47252.1	APT04_14620
ECOR03	26	4B	Y	grxC	grxC::TA249	RCR47823.1	APT04_12890
ECOR03	27	4C	Y	espL1	espL1::TA124	RCR44408.1	APT04_22825
ECOR03	28	4D		PDO1-B	PDO1-B::TA868	RCR47253.1	APT04_14625
ECOR03	29	4E		unmapped
ECOR03	30	4F	Y	flotillin	flotillin::TA404	RCR51953.1	APT04_00455
ECOR03	31	4G	Y	flotillin	flotillin::TA404	RCR51953.1	APT04_00455
ECOR03	32	4H		PDO1-B	PDO1-B::TA695	RCR47253.1	APT04_14625
ECOR03	33	5A		PDO1-B	PDO1-B::TA080	RCR47253.1	APT04_14625
ECOR03	34	5B		PDO1-A	PDO1-A::TA005	RCR47252.1	APT04_14620
ECOR03	35	5C		unmapped
ECOR03	36	5D		PDO1-B	PDO1-B::TA689	RCR47253.1	APT04_14625
ECOR03	37	5E		PDO1-B	PDO1-B::TA868	RCR47253.1	APT04_14625
ECOR03	38	5F	Y	hypothetical	APT04_12230::TA420	RCR48007.1	APT04_12230
ECOR03	39	5G		unmapped
ECOR03	40	5H		NikB	NikB::TA2164	RCR46533.1	APT04_17205
ECOR03	41	6A	Y	flotillin	flotillin::TA404	RCR51953.1	APT04_00455
ECOR03	42	6B		PDO1-B	PDO1-B::TA689	RCR47253.1	APT04_14625
ECOR03	43	6C	Y	grxC	grxC::TA249	RCR47823.1	APT04_12890
ECOR03	44	6D	Y	espL1	espL1::TA124	RCR44408.1	APT04_22825
ECOR03	45	6E		PDO1-B	PDO1-B::TA689	RCR47253.1	APT04_14625
ECOR03	46	6F	Y	grxC	grxC::TA249	RCR47823.1	APT04_12890
ECOR03	47	6G		PDO1-B	PDO1-B::TA076	RCR47253.1	APT04_14625
ECOR03	48	6H	Y	grxC	grxC::TA249	RCR47823.1	APT04_12890
