## Supplemental Table 6 for "Identifying phage proteins that activate the bacterial innate immune system"

### Sheet: Transposon insertions
Strain	Mutant #	Found in MG1655?	Tn location ECOR07	TA site	Protein ID	Locus Tag
ECOR07	1		PD-λ-4A	PD-λ-4A:TA1300	WP_000963924.1	APT08_RS24665
ECOR07	2	Y	ptrA	ptrA::TA1026	WP_001138212.1	APT08_RS06115
ECOR07	3		PD-λ-4A	PD-λ-4A:TA1300	WP_000963924.1	APT08_RS24665
ECOR07	4	Y	pabB	pabB::TA1225	WP_000854972.1	APT08_RS06115
ECOR07	5	Y	pabB	pabB::TA1225	WP_000854972.1	APT08_RS06115
ECOR07	6		PD-λ-4A	PD-λ-4A:TA1300	WP_000963924.1	APT08_RS24665
ECOR07	7	Y	Type II HicA family toxin	APT08_RS17040::TA109	WP_000598760.1	APT08_RS17040
ECOR07	8		PD-λ-4A	PD-λ-4A:TA1300	WP_000963924.1	APT08_RS24665
ECOR07	9		PD-λ-4A	PD-λ-4A:TA1068	WP_000963924.1	APT08_RS24665
ECOR07	10		unmapped
ECOR07	11		PD-λ-4A	PD-λ-4A:TA1300	WP_000963924.1	APT08_RS24665
ECOR07	12		unmapped
ECOR07	13	Y	nrfA	nrfA::2102	WP_000662366.1	APT08_RS19370
ECOR07	14		PD-λ-4A	PD-λ-4A:TA629	WP_000963924.1	APT08_RS24665
ECOR07	15		PD-λ-4A	PD-λ-4A:TA1300	WP_000963924.1	APT08_RS24665
ECOR07	16	Y	pabB	pabB::TA1225	WP_000854972.1	APT08_RS06115
ECOR07	17		unmapped
ECOR07	18		unmapped
ECOR07	19		PD-λ-4A	PD-λ-4A:TA1300	WP_000963924.1	APT08_RS24665
ECOR07	20		PD-λ-4A	PD-λ-4A:TA1300	WP_000963924.1	APT08_RS24665
ECOR07	21	Y	promoter of prpE		WP_000010270.1	APT08_RS17615
ECOR07	22	Y	yihQ	yihQ::TA556	WP_000380839.1	APT08_RS21655
ECOR07	23		unmapped
ECOR07	24		unmapped
