## Supplemental Table 7 for "Identifying phage proteins that activate the bacterial innate immune system"

### Sheet: Sequence comparisons
	λvir	Bas21	Bas22	Bas23	Bas24	Bas25	Bas46	Bas49	Bas63
λvir		8.478	8.261	8.478	8.696	8.696	4.732	11.707	4.665
Bas21	8.478		97.45	99.717	97.734	98.867	13.933	7.589	15.888
Bas22	8.261	97.45		97.734	95.751	96.601	13.228	7.813	16.121
Bas23	8.478	99.717	97.734		97.734	98.867	13.757	7.589	15.888
Bas24	8.696	97.734	95.751	97.734		98.017	13.404	7.366	15.888
Bas25	8.696	98.867	96.601	98.867	98.017		13.404	7.589	15.654
Bas46	4.732	13.933	13.228	13.757	13.404	13.404		2.665	5.788
Bas49	11.707	7.589	7.813	7.589	7.366	7.589	2.665		9.071
Bas63	4.665	15.888	16.121	15.888	15.888	15.654	5.788	9.071
