## Supplemental Table 8 for "Identifying phage proteins that activate the bacterial innate immune system"

### Sheet: (a) E. coli and plasmids 
Table S8. E. coli strains and plasmids used in this study
Strain number	E. coli strain	Description1	Plasmid #	Plasmid details	Restriction Digest enzymes	Nucleotide Sequence of Plasmid Insert	Reference and source
AW2019	MG1655	Used for phage infection experiments					CGSC6300
AW1300	MFDpir	MG1655 RP4-2-Tc::[ΔMu1::aac(3)IV-ΔaphA-Δnic35-ΔMu2::zeo] ΔdapA::(erm-pir) ΔrecA; Used for transposon mutagenesis	VEC096	pSC189			Addgene cat#: 32114
AW2437	BL21 (DE3)	F– fhuA2 [lon] ompT gal (λ DE3) [dcm] ∆hsdS. (λ DE3) = λ sBamHIo ∆EcoRI-B int::(lacI::PlacUV5::T7 gene1) i21 ∆nin5; Used to express proteins for purification					NEB cat#: C2527H
AW2440	Rosetta2	F- ompT hsdSB(rB- mB-) gal dcm (DE3) pRARE2 (CamR); Used to express proteins for purification		pRARE2 (CamR) expressing tRNAs for 7 rare codones (AGA, AGG, AUA, CUA, GGA, CCC, and CGG)			Novagen, Millipore Sigma cat#: 71400-3
AW2413	Omnipir	F´ {proAB lacIq lacZΔM15 Tn10(TetR ) Δ(ccdAB)} mini-Tn7(pir-116+) mcrA Δ(mrr hsdRMS-mcrBC) Φ 80(lacZ)ΔM15 Δ(lacZYA-argF)U169 endA1 recA1 supE44 thi-1 gyrA96 relA1 tonA panD; used for cloning					Kibby et al., 2023
AW2877	Omnipir	Empty Vector (EV) / negative control vector used for phage resistance analysis	pAW1382	pLOCO2-gfp	NotI-HF/SbfI-HF/qCIP	aggaggaattcaccatgggatccaaaggtgaagaactgttcaccggtgttgttccgatcctggttgaactggatggtgatgttaacggccacaaattctctgttcgtggtgaaggtgaaggtgatgcaaccaacggtaaactgaccctgaaattcatctgcactaccggtaaactgccggttccgtggccgactctggtgactaccctgacctatggtgttcagtgtttttctcgttacccggatcacatgaagcagcatgatttcttcaaatctgcaatgccggaaggttatgtacaggagcgcaccatttctttcaaagacgatggcacctacaaaacccgtgcagaggttaaatttgaaggtgatactctggtgaaccgtattgaactgaaaggca…	Ledvina et al., 2022
AW2784	Omnipir	Empty Vector (EV) / negtive control vector used where appropriate	pAW1608	pTACxc-sfgfp	BmtI-HF/NotI-HF/qCIP	atgggatccaaaggtgaagaactgttcaccggtgttgttccgatcctggttgaactggatggtgatgttaacggccacaaattctctgttcgtggtgaaggtgaaggtgatgcaaccaacggtaaactgaccctgaaattcatctgcactaccggtaaactgccggttccgtggccgactctggtgactaccctgacctatggtgttcagtgtttttctcgttacccggatcacatgaagcagcatgatttcttcaaatctgcaatgccggaaggttatgtacaggagcgcaccatttctttcaaagacgatggcacctacaaaacccgtgcagaggttaaatttgaaggtgatactctggtgaaccgtattgaactgaaaggcattgatttcaaagag…	Kibby et al., 2023
AW3263	Omnipir	Empty Vector (EV) / negtive control vector used where appropriate	pTN1303	pTACxc-gfp	BmtI-HF/NotI-HF/qCIP	atgggatccaaaggtgaagaactgttcaccggtgttgttccgatcctggttgaactggatggtgatgttaacggccacaaattctctgttcgtggtgaaggtgaaggtgatgcaaccaacggtaaactgaccctgaaattcatctgcactaccggtaaactgccggttccgtggccgactctggtgactaccctgacctatggtgttcagtgtttttctcgttacccggatcacatgaagcgtcatgatttcttcaaatctgcaatgccggaaggttatgtacaggagcgcaccatttctttcaaagacgatggcacctacaaaacccgtgcagaggttaaatttgaaggtgatactctggtgaaccgtattgaactgaaaggcattgatttcaaagag…	Kibby et al., 2024
AW3451	Omnipir	ECOR03 PD-T2-1 for phage assays	pTN1472	pLOCO2-Avs8AB	NotI-HF/SbfI-HF/qCIP	aaccgcaggctcgtcgtatgcaagaaagtgctgcggctggctggttaacttccgatagtgagagtattgaatgatttccagtcgttatcgattttacgtattttttgcatgagatgatttgaacgccctagcaccaaccgttcatgattgcacgccactgtctctagaactgctatgagcatgaagccgctgttcaaactaagaatttatatggcactaacagaaaaaatgttacatatatgttgagctttaacgcaacatagacatgttctatagtttgtgtctcaccaccagttgaaaaaaaacgaaaatagattaacaatgttcagaagaaaccttcataatagaagaggtataaatgggtaagattattcggtggatgcttttttttgtcggatt…	ECOR03; STEC repository
AW3458	Omnipir	ECOR07 Avs8 for phage assays	pTN1473	pLOCO2-Avs8AB	NotI-HF/SbfI-HF/qCIP	gtcctttgttcatactagaccttagtttcatacatactgatagctctacgtaaaagtaggtatgatcgacatcacagttctgagtcagaacatcttaaccaattgaagtggatggttttaattgtaaatgttcagcggacatctcttccctcattggttagactaagagcaactttttctatggtcgcaatatcttttatagggtttaaaagtggcaatctttgacattgaaaaggacgaattacttcggctctccgatatccagctggaagagctgatcgctcggctagcagaagctgaagtggcaatgcacggccatagcccagcatgtgtaaattggtctggttcaattacagcccctgacggaggaattgacatccatgttcaggttccaattga…	ECOR07; STEC repository
AW3459	Omnipir	ECOR07 Avs8A for phage assays	pTN1490	pLOCO2-Avs8A	NotI-HF/SbfI-HF/qCIP	gtcctttgttcatactagaccttagtttcatacatactgatagctctacgtaaaagtaggtatgatcgacatcacagttctgagtcagaacatcttaaccaattgaagtggatggttttaattgtaaatgttcagcggacatctcttccctcattggttagactaagagcaactttttctatggtcgcaatatcttttatagggtttaaaagtggcaatctttgacattgaaaaggacgaattacttcggctctccgatatccagctggaagagctgatcgctcggctagcagaagctgaagtggcaatgcacggccatagcccagcatgtgtaaattggtctggttcaattacagcccctgacggaggaattgacatccatgttcaggttccaattga…	ECOR07; STEC repository
AW3460	Omnipir	ECOR07 Avs8B for phage assays	pTN1487	pLOCO2-Avs8B	NotI-HF/SbfI-HF/qCIP	aggctagttgccgtcttcacaggaattctgtttaaaggagaaatcatggaatctgcacgtaataaatataccagtgagattattgaggcagaagatctttggttacttgatgttgtagatacgaacggttacgtatgctggggatgtgggattgagatgtatccttccgcttggcaaaaaggaagtaagaaaagaccgtcgtttaataaaatgcctggaaaagagcatattaactgtgatgcagatgctgaaagcacagtggttaagcagggacagaaaaaaagcgtccgcaacatgctagacagcgcaccgggtttgatgcccgcagggttaaaattgattgaacaacgacccgttgttgatcctggcactactggtagcgacaacaacaccaatcca…	ECOR07; STEC repository
AW3461	Omnipir	ECOR07 Avs8A for protein expression	pTN1485	pETSUMO2-Avs8A	BamHI-HF/NotI-HF/qCIP	atgggttcttctcaccatcaccatcaccatggttcaggagtcaagactgagaacaacgatcatattaatttgaaggtggcggggcaggatggttctgtggtgcagtttaagattaagaggcatacaccacttagtaaactaatgaaagcctattgtgaacgacagggattgtcaatgaggcagatcagattccgatttgacgggcaaccaatcaatgaaacagacacacctgcacagttggaaatggaggatgaagatacaattgatgtgtttcaacagcagacgggtggatccgtggcaatctttgacattgaaaaggacgaattacttcggctctccgatatccagctggaagagctgatcgctcggctagcagaagctgaagtggcaatgcacggc…	ECOR07; STEC repository
AW3462	Omnipir	λ capsid for protein expression	pTN1484	pETSUMO2-λ capsid	BamHI-HF/NotI-HF/qCIP	atgggttcttctcaccatcaccatcaccatggttcaggagtcaagactgagaacaacgatcatattaatttgaaggtggcggggcaggatggttctgtggtgcagtttaagattaagaggcatacaccacttagtaaactaatgaaagcctattgtgaacgacagggattgtcaatgaggcagatcagattccgatttgacgggcaaccaatcaatgaaacagacacacctgcacagttggaaatggaggatgaagatacaattgatgtgtttcaacagcagacgggtggatccatgtcgatgtacacaaccgcccaactgctggcggcaaatgagcagaaatttaagtttgatccgctgtttctgcgtctctttttccgtgagagctatcccttcacc…	λvir
AW3463	Omnipir	Basel 21 capsid for protein expression	pTN1495	pETSUMO2- Basel 21 capsid	BamHI-HF/NotI-HF/qCIP	atgggttcttctcaccatcaccatcaccatggttcaggagtcaagactgagaacaacgatcatattaatttgaaggtggcggggcaggatggttctgtggtgcagtttaagattaagaggcatacaccacttagtaaactaatgaaagcctattgtgaacgacagggattgtcaatgaggcagatcagattccgatttgacgggcaaccaatcaatgaaacagacacacctgcacagttggaaatggaggatgaagatacaattgatgtgtttcaacagcagacgggtggatccatgtctaaatctaaaattattctgccatttggtcgtggtgaaactgacctgactcgtttgaaggatgtcattgtccctgagatcttcactggttatgtgcagacg…	Basel 21
AW3464	Omnipir	MBP for protein expression	pTN1498	pETSUMO2- MBP	BamHI-HF/NotI-HF/qCIP	atgggttcttctcaccatcaccatcaccatggttcaggagtcaagactgagaacaacgatcatattaatttgaaggtggcggggcaggatggttctgtggtgcagtttaagattaagaggcatacaccacttagtaaactaatgaaagcctattgtgaacgacagggattgtcaatgaggcagatcagattccgatttgacgggcaaccaatcaatgaaacagacacacctgcacagttggaaatggaggatgaagatacaattgatgtgtttcaacagcagacgggtggatccatgaaaatcgaagaaggtaaactggtaatctggattaacggcgataaaggctataacggtctcgctgaagtcggtaagaaattcgagaaagataccggaattaaa…	pAW1367
AW3465	Omnipir	ECOR07 Avs8 cat dead	pTN1501	pLOCO2-Avs8A D51A	NotI-HF/SbfI-HF/qCIP	gtcctttgttcatactagaccttagtttcatacatactgatagctctacgtaaaagtaggtatgatcgacatcacagttctgagtcagaacatcttaaccaattgaagtggatggttttaattgtaaatgttcagcggacatctcttccctcattggttagactaagagcaactttttctatggtcgcaatatcttttatagggtttaaaagtggcaatctttgacattgaaaaggacgaattacttcggctctccgatatccagctggaagagctgatcgctcggctagcagaagctgaagtggcaatgcacggccatagcccagcatgtgtaaattggtctggttcaattacagcccctgccggaggaattgacatccatgttcaggttccaattga…	ECOR07; STEC repository
AW3466	Omnipir	ECOR07 Avs8 cat dead	pTN1502	pLOCO2-Avs8AB Q78A/K80A	NotI-HF/SbfI-HF/qCIP	gtcctttgttcatactagaccttagtttcatacatactgatagctctacgtaaaagtaggtatgatcgacatcacagttctgagtcagaacatcttaaccaattgaagtggatggttttaattgtaaatgttcagcggacatctcttccctcattggttagactaagagcaactttttctatggtcgcaatatcttttatagggtttaaaagtggcaatctttgacattgaaaaggacgaattacttcggctctccgatatccagctggaagagctgatcgctcggctagcagaagctgaagtggcaatgcacggccatagcccagcatgtgtaaattggtctggttcaattacagcccctgacggaggaattgacatccatgttcaggttccaattga…	ECOR07; STEC repository
AW3467	Omnipir	Basel 21 capsid for transformation assay	pTN1504	pTACxc-Basel 21 capsid	BmtI-HF/NotI-HF/qCIP	atgtctaaatctaaaattattctgccatttggtcgtggtgaaactgacctgactcgtttgaaggatgtcattgtccctgagatcttcactggttatgtgcagacgcagaccgctgaactttctgctctgattcaatccggtgcggtcgtaatggacgagcgtttatctgctaaccttgctggtgcaggtctgacttttaacgagccgttctataacgacctgaaagatgaagacgaagatatcgcggttgataaaggcgatccgtccaaaccgtctaacatcactaccggatctgaagttcaggttcgtatgagtcgttcaaaatcctggggttctgcggatctggtatcagctttgattggtaacgacccaatgaccgctatcggtaaccgcgtgtct…	Basel 21
AW3468	Omnipir	Basel 22 capsid for transformation assay	pTN1505	pTACxc-Basel 22 capsid	BmtI-HF/NotI-HF/qCIP	atgtctaaatctaaaattattctgccatttggtcgtggtgaaactgacctgactcgtttgaaggatgtcattgtccctgagatcttcactggttatgtacagacgcagaccgctaaactttctgctctgattcaatccggtgcggttgtaatggacgagcgtttatctgctaaccttgctggtgcaggtctgacttttaacgagccgttctataacgacctgaaagatgaagacgaagatatcgctgttgataaaggcgatccgtccaaaccgtctaacatcactaccggatctgaagttcaggttcgtatgagtcgttcaaaatcctggggttctgcggatctggtatcagctttgattggtaacgacccaatgaccgctatcggtaaccgcgtgtct…	Basel 22
AW3469	Omnipir	Basel 23 capsid for transformation assay	pTN1506	pTACxc-Basel 23 capsid	BmtI-HF/NotI-HF/qCIP	atgtctaaatctaaaattattctaccatttggtcgtggtgaaactgacctgactcgtttgaaggatgtcattgtccctgagatcttcactggttatgtgcagacgcagaccgctgaactttctgctctgattcaatccggtgcggttgtaatggacgagcgtttatctgctaaccttgctggtgcaggtctgacttttaacgagccgttctataacgacctgaaagatgaagacgaagatatcgctgttgataaaggcgatccgtccaaaccgtctaacatcactaccggatctgaagttcaggttcgtatgagtcgttcaaaatcctggggttctgcggatctggtatcagctttgattggtaacgacccaatgaccgctatcggtaaccgcgtgtct…	Basel 23
AW3470	Omnipir	Basel 24 capsid for transformation assay	pTN1507	pTACxc-Basel 24 capsid	BmtI-HF/NotI-HF/qCIP	atgtctaaatctaaaattattctaccatttggtcgtggtgaaactgacctgactcgtttgacggatgtcattgtccctgaaatcttcactggttatgtgcagacgcagaccgctgaactttctgctctgattcaatccggtgcagttgtaatggacgagcgtttatctgctaaccttgctggtgcaggtttgacttttaacgagccgttctataacgacctgaaagatgaagacgaagatatcgcggttgataaaggtaatccgtccaaaccgtcaaacatcactaccggatctgaagttcaggttcgtatgagtcgttcaaaatcctggggttctgcggatctggtatctgctttgattggtaacgacccaatgaccgctatcggcaaccgcgtgtct…	Basel 24
AW3471	Omnipir	Basel 25 capsid for transformation assay	pTN1508	pTACxc-Basel 25 capsid	BmtI-HF/NotI-HF/qCIP	atgtctaaatctaaaattattctaccatttggtcgtggtgaaactgacctgactcgtttgaaggatgtcattgtccctgagatcttcactggttatgtgcagacgcagactgctgaactttctgctctgattcaatccggtgcggttgtaatggacgagcgtttatctgctaaccttgctggtgcaggtctgacttttaacgagccgttctataacgacctgaaagatgaagacgaagatatcgcggttgataaaggcaatccgtccaaaccgtcaaacatcactaccggatctgaagttcaggttcgtatgagccgttcgaaatcctggggttctgcggatctggtatcagctttgattggtaacgacccaatgaccgctatcggtaaccgcgtgtct…	Basel 25
AW3472	Omnipir	Basel 49 capsid for transformation assay	pTN1509	pTACxc-Basel 49 capsid	BmtI-HF/NotI-HF/qCIP	atgattactcgtaaagatgaatttggcattgttgatttaggtgctactctggaccttgttccgcgtcaattccgactgattactggtatggatctgttcgaaacccgtctcggcacctcaacaattactcagattgagcgtgttgatgaagttgtaaccgacattccggcacgccgtcgtggtggtgagcgtaactacgttggtagtgaacgtgctcaggttaaaaacctgaacatcccgttcttccctctggacaaaggcatcaccgcagcagatgttcagaacttccgtcgttacttcacccctgatgctccgaaaactgttcaggacgtagtaacccgcgttgttcgccgtatccgtgtttctcatgaagcactgcgtgagaaagcgctgttccag…	Basel 49
1 Genotype descriptions for E. coli strains were not repeated after their first use in the table as subsequent strains did not differ from their parent.

### Sheet: (b) Phages
Table Bacteriophages used in this study
Phage Name	Description	Propagation strain (E. coli)	Reference and source
T2		MG1655	CGSC12141
T4		MG1655	CGSC12143
T5		MG1655	CGSC12144
T6		MG1655	NCCB 3461
T7		MG1655	ATCC BAA-1025-B2
λvir		MG1655	NCCB 3467
ɸX174		MG1655	CGSC 12552
M13	Requires F plasmid for infection	AW2819	CGSC 13587
MS2	Requires F plasmid for infection	AW2819	ATCC 15597-B1
Basel 14		MG1655	Alexander Harms
Basel 15		MG1655	Alexander Harms
Basel 16		MG1655	Alexander Harms
Basel 17		MG1655	Alexander Harms
Basel 18		MG1655	Alexander Harms
Basel 19		MG1655	Alexander Harms
Basel 20		MG1655	Alexander Harms
Basel 21		MG1655	Alexander Harms
Basel 22		MG1655	Alexander Harms
Basel 23		MG1655	Alexander Harms
Basel 24		MG1655	Alexander Harms
Basel 25		MG1655	Alexander Harms
Basel 26		MG1655	Alexander Harms
Basel 27		MG1655	Alexander Harms
Basel 28		MG1655	Alexander Harms
Basel 29		MG1655	Alexander Harms
Basel 30		MG1655	Alexander Harms
Basel 31		MG1655	Alexander Harms
Basel 32		MG1655	Alexander Harms
Basel 33		MG1655	Alexander Harms
Basel 34		MG1655	Alexander Harms
Basel 35		MG1655	Alexander Harms
Basel 36		MG1655	Alexander Harms
Basel 37		MG1655	Alexander Harms
Basel 38		MG1655	Alexander Harms
Basel 39		MG1655	Alexander Harms
Basel 40		MG1655	Alexander Harms
Basel 41		MG1655	Alexander Harms
Basel 42		MG1655	Alexander Harms
Basel 43		MG1655	Alexander Harms
Basel 44		MG1655	Alexander Harms
Basel 45		MG1655	Alexander Harms
Basel 46		MG1655	Alexander Harms
Basel 47		MG1655	Alexander Harms
Basel 48		MG1655	Alexander Harms
Basel 49		MG1655	Alexander Harms
Basel 50		MG1655	Alexander Harms
Basel 51		MG1655	Alexander Harms
Basel 52		MG1655	Alexander Harms
Basel 53		MG1655	Alexander Harms
Basel 54		MG1655	Alexander Harms
Basel 55		MG1655	Alexander Harms
Basel 56		MG1655	Alexander Harms
Basel 57		MG1655	Alexander Harms
Basel 58		MG1655	Alexander Harms
Basel 59		MG1655	Alexander Harms
Basel 60		MG1655	Alexander Harms
Basel 61		MG1655	Alexander Harms
Basel 62		MG1655	Alexander Harms
Basel 63		MG1655	Alexander Harms
Basel 64		MG1655	Alexander Harms
Basel 65		MG1655	Alexander Harms
Basel 66		MG1655	Alexander Harms
Basel 67		MG1655	Alexander Harms
Basel 68		MG1655	Alexander Harms
Basel 69		MG1655	Alexander Harms
